# The choices we make and the impacts they have: Machine learning and species delimitation in North American box turtles (*Terrapene* spp.)

**DOI:** 10.1101/2020.05.19.103598

**Authors:** Bradley T. Martin, Tyler K. Chafin, Marlis R. Douglas, John S. Placyk, Roger D. Birkhead, Chris A. Phillips, Michael E. Douglas

**Affiliations:** Department of Biological Sciences, University of Arkansas, Fayetteville, Arkansas 72701, USA; Department of Biology, University of Texas, Tyler, Texas, 75799, USA; Alabama Science in Motion, Auburn University, Auburn, AL 36849, USA; Illinois Natural History Survey, Prairie Research Institute, University of Illinois, Champaign, IL 61820

**Keywords:** ddRAD, discordance, filtering, missing data, species tree, VAE

## Abstract

Model-based approaches that attempt to delimit species are hampered by computational limitations as well as the unfortunate tendency by users to disregard algorithmic assumptions. Alternatives are clearly needed, and machine-learning (M-L) is attractive in this regard as it functions without the need to explicitly define a species concept. Unfortunately, its performance will vary according to which (of several) bioinformatic parameters are invoked. Herein, we gauge the effectiveness of M-L-based species-delimitation algorithms by parsing 64 variably-filtered versions of a ddRAD-derived SNP dataset collected from North American box turtles (*Terrapene* spp.). Our filtering strategies included: (A) minor allele frequencies (MAF) of 5%, 3%, 1%, and 0% (=none), and (B) maximum missing data per-individual/per-population at 25%, 50%, 75%, and 100% (=no filtering). We found that species-delimitation via unsupervised M-L impacted the signal-to-noise ratio in our data, as well as the discordance among resolved clades. The latter may also reflect biogeographic history, gene flow, incomplete lineage sorting, or combinations thereof (as corroborated from previously observed patterns of differential introgression). Our results substantiate M-L as a viable species-delimitation method, but also demonstrate how commonly observed patterns of phylogenetic discordance can seriously impact M-L-classification.
