## Supplementary Table S1 for "The choices we make and the impacts they have: Machine learning and species delimitation in North American box turtles (*Terrapene* spp.)"

### Sheet: indlist
Table S1: Terrapene sample metadata. Fields with a "-" indicate metadata that is unknown or was not provided by the collector(s). Taxonomic IDs are as designated in the field. Geographic coordinates are in decimal degrees.
Collection dates generally follow the format "mm/year", unless only the year was known. Population codes precede the sample IDs with underscores as delimiters, with the first two characters representing subspecies (when available), and the second two U.S. state locality.
"y" and "n" in the Species Delimitation column indicate individuals that were or were not used in the species delimitation analyses, respectively.
Sample ID	Collector(s) (Affiliation)	Taxonomic ID	Sex	Tissue Type	State	County	Collection Date	Latitude	Longitude	Species Delimitation
CHCH_BX1191	T deMaar (Gladys Porter Zoo)	T. coahuila	-	toenails	Coahuila, MX	-	01/2011	-	-	y
CHCH_BX1193	T deMaar (Gladys Porter Zoo)	T. coahuila	-	toenails	Coahuila, MX	-	01/2011	-	-	y
DSAZ_BX1213	Museum of Vertebrate Zoology	T. ornata luteola	-	muscle	AZ	Cochise	-	31.6307	-109.198	y
DSAZ_BX1214	Museum of Vertebrate Zoology	T. ornata luteola	-	muscle	AZ	Cochise	-	31.6307	-109.198	n
DSAZ_BX1215	Museum of Vertebrate Zoology	T. ornata luteola	-	shell shavings	AZ	Cochise	-	31.7614	-109.26	n
DSAZ_BX1216	Museum of Vertebrate Zoology	T. ornata luteola	-	shell shavings	AZ	Cochise	-	31.9126	-109.151	n
DSNM_BX88	I Murray	T. ornata luteola	female	tail tip	NM	Socorro	08/2007	-	-	y
DSNM_BX90	I Murray	T. ornata luteola	-	tail tip	NM	Socorro	05/2007	-	-	n
DSNM_BX94	I Murray	T. ornata luteola	-	tail tip	NM	Socorro	-	-	-	y
DSNM_BXDS02	I Murray	T. ornata luteola	-	dried muscle	NM	Socorro	06/2008	-	-	y
EAAL_BX1380	R Birkhead	T. carolina carolina	male	muscle	AL	Russell	06/2010	32.4654	-85.1998	n
EAAL_BX1387	R Birkhead	T. carolina carolina	male	toe tips	AL	Bullock	06/2010	32.0841	-85.6902	n
EAAL_BX211	R Birkhead	T. carolina carolina	-	toenails	AL	Lee	05/2009	32.4399	-85.352	n
EAAL_BXEA27	D O'Halloran, R Birkhead	T. carolina carolina	female	tail tip	AL	Dekalb	05/2010	34.4455	-85.7772	n
EAGA_BX301	W Birkhead	T. carolina carolina	male	toenails	GA	Harris	07/2009	32.7381	-84.915	n
EAGA_BX346	W Birkhead	T. carolina carolina	male	toenails	GA	Harris	07/2009	32.7074	-84.9566	n
EAGA_BX472	W Birkhead	T. carolina carolina	female	toenails	GA	Marion	10/2009	32.3004	-84.5171	n
EAGA_BX660	W Birkhead	T. carolina carolina	female	toenails	GA	Harris	06/2009	32.6151	-84.8216	n
EAGA_BXEA14	R Birkhead	T. carolina carolina	female	toe tips	GA	Dekalb	05/2010	33.6654	-84.3467	n
EAGA_BXEA15_654	W Birkhead	T. carolina carolina	-	toenails	GA	Harris	05/2009	32.8514	-84.8459	n
EAGA_BXEA17	W Birkhead	T. carolina carolina	-	toenails	GA	Harris	05/2009	32.7795	-84.8739	n
EAGA_BXEA21	W Birkhead	T. carolina carolina	female	toenails	GA	Harris	05/2009	32.7859	-84.9566	n
EAGA_BXEA25	W Birkhead	T. carolina carolina	female	toenails	GA	Troup	06/2014	32.753	-84.9003	n
EAGA_BXEA29_655	W Birkhead	T. carolina carolina	-	toenails	GA	Harris	05/2009	32.695	-84.959	n
EAGA_BXEA31_659	W Birkhead	T. carolina carolina	female	toenails	GA	Harris	05/2009	32.766	-84.9082	n
EAGA_BXEA32_662	W Birkhead	T. carolina carolina	-	toenails	GA	Harris	06/2009	32.6683	-84.956	n
EAGA_BXEA33_663	W Birkhead	T. carolina carolina	female	toenails	GA	Harris	06/2009	32.597	-84.8266	n
EAGA_BXEA34_665	W Birkhead	T. carolina carolina	-	toenails	GA	Harris	06/2009	32.8013	-84.9216	n
EAGA_BXEA35_666	R Birkhead and W Birkhead	T. carolina carolina	male	toenails	GA	Harris	06/2009	32.8436	-84.9379	n
EAGA_BXEA49_564	R Birkhead	T. carolina carolina	-	toenails	GA	Harris	10/2009	32.7038	-84.7357	n
EAKY_BX1027	unknown	T. carolina carolina	male	toenails	KY	Carter	-	-	-	n
EAKY_BX26	GJ Watkins-Colwell, A.A. Leenders, B.T. Roach, L. Colwell (Peabody Museum of Natural History, Yale University)	T. carolina carolina	-	-	KY	Laurel	08/2004	37.0029	-84.2375	n
EAKY_BX27	GJ Watkins-Colwell, A.A. Leenders, B.T. Roach, L. Colwell (Peabody Museum of Natural History, Yale University)	T. carolina carolina	-	-	KY	Leslie	08/2004	37.2459	-83.3816	n
EANC_BX316	J Reynolds (NC State Museum of Natural Sciences)	T. carolina carolina	-	-	NC	Johnston	07/2009	35.6838	-78.4682	y
EANC_BX318	J Reynolds (NC State Museum of Natural Sciences)	T. carolina carolina	-	-	NC	Johnston	08/2009	35.6832	-78.4621	n
EANY_BXEA11	E Smithes-Baker	T. carolina carolina	male	tail tip	NY	Westchester	-	41.2884	-73.8658	n
EAPA_BXEA13	S Ray	T. carolina carolina	female	tail tip	PA	-	-	40.0851	-76.8906	n
EARI_BX1608	Rhode Island Department of Environmental Management, Division of Fish and Wildlife	T. carolina carolina	male	toenails	RI	Washington	06/2011	-	-	n
EASC_BX1108	M Martin	T. carolina carolina	male	shell shavings	SC	Beaufort	06/2010	32.3261	80.6966	n
EASC_BX1109	M Martin	T. carolina carolina	male	toenails	SC	Beaufort	06/2010	32.3402	80.6996	n
EASC_BX1110	M Martin	T. carolina carolina	male	muscle	SC	Jasper	06/2010	32.447	-81.1053	n
EASC_BX1112	M Martin	T. carolina carolina	female	toenails	SC	Beaufort	06/2010	32.3393	-80.7006	n
EASC_BX1114	M Martin	T. carolina carolina	female	toenails	SC	Beaufort	06/2010	32.3575	-80.7093	n
EASC_BX1115	M Martin	T. carolina carolina	male	toenails	SC	Beaufort	06/2010	32.318	-80.6866	n
EASC_BX1116	M Martin	T. carolina carolina	female	toenails	SC	Beaufort	06/2010	32.3509	-80.696	n
EASC_BX231	J Smith	T. carolina carolina	-	muscle	SC	Laurens	06/2009	34.4524	-81.8601	n
EASC_BXEA40_1304	ML Edwards (Erskine College)	T. carolina carolina	male	toenails	SC	Abbeville	10/2010	34.3276	-82.3797	n
EASC_BXEA41_1305	ML Edwards (Erskine College)	T. carolina carolina	not collected	toenails	SC	Chester	10/2010	34.6807	-81.1752	n
EASC_BXEA42_1306	ML Edwards (Erskine College)	T. carolina carolina	female	toenails	SC	Greenville	10/2010	34.8298	-82.394	n
EASC_BXEA43_1307	ML Edwards (Erskine College)	T. carolina carolina	male	toenails	SC	Abbeville	10/2010	34.3319	-82.3865	n
EATN_BX35	W Duzak	T. carolina carolina	-	tail tip	TN	Davidson	-	36.1346	-86.9305	n
EATN_BXEA02_36x2	W Duzak	T. carolina carolina	-	tail tip	TN	Davidson	-	36.1302	-86.8651	y
EAVA_BX101	Wildlife Center of Virginia	T. carolina carolina	male	-	VA	Albemarle	-	-	-	y
EAVA_BX103	Wildlife Center of Virginia	T. carolina carolina	male	-	VA	Fluvanna	-	38.0382	-78.9138	n
EAVA_BX104	Wildlife Center of Virginia	T. carolina carolina	male	-	VA	Fluvanna	-	38.0382	-78.9138	n
EAVA_BX320	E Winther	T. carolina carolina	male	toenails	VA	Norfolk	-	36.6787	-76.2937	y
EAVA_BX321	E Winther	T. carolina carolina	male	toenails	VA	Dinwiddie	-	37.2176	-77.3915	y
EAWV_BX449	A Gooley	T. carolina carolina	-	tail tip	WV	Roane	07/2009	38.5419	-81.3251	n
FLFL_BX683	W Birkhead	T. carolina bauri	female	toenails	FL	Alachua	06/2009	29.6436	-82.3457	y
FLFL_BX937	K Krysko	T. carolina bauri	-	muscle	FL	Taylor	04/2008	29.7745	-83.5711	y
FLFL_BXFL01	W Birkhead	T. carolina bauri	female	toenails	FL	-	06/2009	-	-	y
FLFL_BXFL04	K Krysko, D Parker	T. carolina bauri	-	muscle	FL	Hernando	06/2007	28.593	-82.3708	y
GUFL_BX503	M Michelsohn	T. carolina major	-	scutes	FL	Franklin	05/2009	29.9422	-85.0067	n
GUFL_BX504	M Michelsohn	T. carolina major	-	toenails	FL	Franklin	05/2009	29.7981	-84.8308	n
GUFL_BX509	Museum of Vertebrate Zoology	T. carolina major	-	muscle	FL	Wakulla	-	30.0588	-84.5688	n
GUFL_BX626	M Greene	T. carolina major	male	muscle	FL	Walton	04/2010	30.4428	-85.9583	n
GUFL_BX627	M Aresco	T. carolina major	female	muscle	FL	Walton	06/2009	30.4932	-85.9365	n
GUFL_BX628	B Walker	T. carolina major	male	muscle	FL	Calhoun	04/2009	30.4261	-85.1193	n
GUFL_BX684	W Birkhead	T. carolina major	male	toenails	FL	Gulf	06/2009	30.0581	-85.1898	y
GUFL_BX685	W Birkhead	T. carolina major	female	toenails	FL	Gulf	06/2009	29.8199	-85.2836	y
GUFL_BX909	D Steen	T. carolina major	-	toe tips	FL	Okaloosa	07/2009	30.6725	-86.6317	n
GUFL_BX931	K Krysko	T. carolina major	-	muscle	FL	Escambia	-	30.5694	-87.3991	n
GUFL_BX933	K Krysko	T. carolina major	-	muscle	FL	Gulf	03/2007	29.8473	-85.2616	n
GUFL_BXGU07	R Birkhead	T. carolina major	male	toenails	FL	Gulf	09/2013	30.0785	-85.1942	n
GUFL_BXGU08	R Birkhead	T. carolina major	female	tail tip	FL	Gulf	07/2013	29.9909	-85.1696	n
GUFL_BXGU10	R Birkhead	T. carolina major	male	toenails	FL	Gulf	07/2013	29.685	-85.3277	n
GUFL_BXGU11	R Birkhead	T. carolina major	-	tail tip	FL	Gulf	07/2012	30.1579	-85.2093	n
GUFL_BXGU13	R Birkhead, J McGuire	T. carolina major	female	tail tip	FL	Gulf	07/2015	29.6914	-85.2511	n
GUFL_BXGU25	R Birkhead, J McGuire	T. carolina major	male	tail tip	FL	Gulf	07/2015	29.8875	-85.2184	n
GUFL_BXGU26	R Birkhead, C Ward	T. carolina major	female	foot tissue	FL	Gulf	05/2015	29.8731	-85.2297	n
GUFL_BXGU27	R Birkhead, C Ward	T. carolina major	female	toenails	FL	Calhoun	05/2015	30.5039	-85.1173	n
GUFL_BXGU28	R Birkhead, C Ward	T. carolina major	female	toenails and some muscle	FL	Gulf	05/2015	29.8375	-85.273	n
GUFL_BXGU29	R Birkhead, C Ward	T. carolina major	female	toenail	FL	Gulf	05/2015	30.0036	-85.1735	n
GUFL_BXGU32	R Birkhead	T. carolina major	female	tail tip	FL	Franklin	07/2016	29.7224	-84.9896	y
GUFL_BXGU33	R Birkhead	T. carolina major	female	toenails	FL	Gulf	07/2016	29.9291	-85.3929	n
GUFL_BXGU35_AA13	D Alix	T. carolina major	male	toenails	FL	Liberty	03/2018	30.3715	-84.6813	n
GUFL_BXGU36_AA14	D Alix	T. carolina major	female	toenails	FL	Franklin	04/2018	30.0049	-84.886	y
GUFL_BXGU37_1391	R Birkhead, J Westmoreland	T. carolina major	female	toenails	FL	Bay	05/2010	30.1851	-85.6818	n
GUFL_BXGU38_502	M Michelsohn	T. carolina major	-	scutes	FL	Franklin	05/2009	29.8647	-84.7533	n
GUFL_BXGU61_U57	R Birkhead	T. carolina major	male	toenails with skin	FL	Gulf	09/2013	30.0785	-85.1942	n
GUFL_BXGU62_AA36	C Matechik	T. carolina major	female	toenails	FL	Franklin	02/2018	29.8814	-84.7286	n
GUFL_BXGU63_AA37	C Matechik	T. carolina major	male	toenails	FL	Franklin	03/2018	29.8398	-84.6809	n
GUFL_BXGU65_AA39	C Matechik	T. carolina major	-	toenails	FL	Franklin	03/2018	29.7537	-84.8423	n
GUFL_BXGU66_AA40	C Matechik	T. carolina major	-	toenails	FL	Franklin	04/2018	29.85	-84.6881	n
GUMS_BX200	J Lee (Nature Conservancy, Camp Shelby)	T. carolina major	male	tail tip	MS	Perry	04/2009	31.1418	-89.1517	n
GUMS_BXGU30	A Lynn McCoy	T. carolina major	female	tail tip	MS	Jackson	05/2015	30.4317	-88.5381	n
GUMS_BXGU39_T34	A Lynn McCoy	T. carolina major	male	toenails	MS	Jackson	04/2015	30.4241	-88.5167	n
GUMS_BXGU40_T46	A Lynn McCoy	T. carolina major	female	tail tip	MS	Jackson	05/2015	30.4317	-88.5381	n
GUMS_BXGU43_T55	A Lynn McCoy	T. carolina major	male	tail tip	MS	Jackson	07/2015	30.4401	-88.5494	n
GUMS_BXGU44_T56	A Lynn McCoy	T. carolina major	female	tail tip	MS	Jackson	05/2015	32.5546	-85.6424	n
GUMS_BXGU45_T59	A Lynn McCoy	T. carolina major	male	tail tip	MS	Jackson	05/2015	30.4317	-88.5381	n
GUMS_BXGU46_T60	A Lynn McCoy	T. carolina major	male	toenails	MS	Jackson	04/2015	30.4241	-88.5167	n
GUMS_BXGU47_T61	A Lynn McCoy	T. carolina major	female	tail tip	MS	Jackson	05/2015	30.4317	-88.5381	n
GUMS_BXGU48_T62	A Lynn McCoy	T. carolina major	male	tail tip	MS	Jackson	05/2015	30.4317	-88.5381	y
GUMS_BXGU49_T66	A Lynn McCoy	T. carolina major	male	tail tip	MS	Jackson	07/2015	30.4401	-88.5494	y
GUMS_BXGU50_T69	A Lynn McCoy	T. carolina major	male	tail tip	MS	Jackson	05/2015	30.4317	-88.5381	n
GUMS_BXGU51_T70	A Lynn McCoy	T. carolina major	male	tail tip	MS	Jackson	05/2015	30.4317	-88.5381	n
GUMS_BXGU52_T71	A Lynn McCoy	T. carolina major	male	tail tip	MS	Jackson	05/2015	30.4317	-88.5381	n
GUMS_BXGU53_T72	A Lynn McCoy	T. carolina major	female	tail tip	MS	Jackson	05/2015	30.4317	-88.5381	n
GUMS_BXGU54_T73	A Lynn McCoy	T. carolina major	female	tail tip	MS	Jackson	05/2015	30.4317	-88.5381	n
GUMS_BXGU55_T78	A Lynn McCoy	T. carolina major	female	tail tip	MS	Jackson	05/2015	30.4408	-88.5512	n
GUMS_BXGU56_T83	A Lynn McCoy	T. carolina major	female	tail tip	MS	Jackson	05/2015	30.4317	-88.5381	n
GUMS_BXGU58_T92	A Lynn McCoy	T. carolina major	female	tail tip	MS	Jackson	05/2015	30.4381	-88.5475	n
GUMS_BXGU59_T93	A Lynn McCoy	T. carolina major	female	tail tip	MS	Jackson	05/2015	30.4317	-88.5381	n
GUMS_BXGU67_AA41	J Wright	T. carolina major	-	tail tip	MS	Jackson	04/2018	30.376	-88.7107	n
GUMS_BXGU68_AA42	J Wright	T. carolina major	female	tail tip	MS	Jackson	05/2018	30.3756	-88.7095	y
GUMS_BXGU69_AA43	J Wright	T. carolina major	male	foot tissue	MS	Jackson	05/2018	30.3756	-88.7124	y
GUMS_BXGU70_AA44	J Wright	T. carolina major	female	tail tip	MS	Jackson	05/2018	30.3757	-88.7049	n
GUMS_BXGU71_AA45	J Wright	T. carolina major	male	tail tip	MS	Jackson	05/2018	30.3758	-88.7179	n
GUMS_BXGU72_AA46	J Wright	T. carolina major	-	tail tip	MS	Jackson	05/2018	30.3955	-88.7309	n
GUMS_BXGU73_AA47	J Wright	T. carolina major	female	tail tip	MS	Jackson	05/2018	30.3558	-88.7095	n
GUMS_BXGU74_AA48	J Wright	T. carolina major	male	skin	MS	Jackson	05/2018	30.3662	-88.6905	n
GUMS_BXGU75_AA49	J Wright	T. carolina major	male	tail tip	MS	Jackson	05/2018	30.3557	-88.6893	n
GUMS_BXGU76_AA50	J Wright	T. carolina major	female	tail tip	MS	Jackson	05/2018	30.3757	-88.7187	n
GUMS_BXGU77_AA51	J Wright	T. carolina major	female	toe	MS	Jackson	06/2018	30.3757	-88.7056	y
GUMS_BXGU78_AA52	J Wright	T. carolina major	male	tail tip	MS	Jackson	06/2018	30.3754	-88.7077	n
GUMS_BXGU79_AA73	J Wright	T. carolina major	male	tail tip	MS	Jackson	06/2018	30.4005	-88.7543	n
GUMS_BXGU80_AA54	J Wright	T. carolina major	male	foot tissue	MS	Jackson	06/2018	30.375	-88.7075	n
MXMX_BX1194	T deMaar	T. mexicana mexicana	-	toenails	Tamaulipas, MX	-	01/2011	-	-	y
MXMX_BX1195	T deMaar	T. mexicana mexicana	-	toenails	Tamaulipas, MX	-	01/2011	-	-	y
MXMX_BX1196	T deMaar	T. mexicana mexicana	-	toenails	Tamaulipas, MX	-	01/2011	-	-	y
OGCG_CLGU01	W Anthonysamy	Clemmys guttata	male	blood	IL	Will	-	-	-	n
OGCG_CLGU02	W Anthonysamy	Clemmys guttata	male	blood	IL	Will	-	-	-	n
OGCG_CLGU03	W Anthonysamy	Clemmys guttata	male	blood	IL	Will	-	-	-	n
OGEB_KPFP2120_x2	W Anthonysamy	Emydoidea blandingii	-	blood	IL	Will	-	-	-	n
OGEB_KPFP2129_x2	W Anthonysamy	Emydoidea blandingii	-	blood	IL	Will	-	-	-	n
OGEB_KPFP2994_x2	W Anthonysamy	Emydoidea blandingii	-	blood	IL	Will	-	-	-	n
ONCO_BX580	AE Nash (Colorado Reptile Human Society)	T. ornata ornata	female	toenails	CO	Weld	06/2009	40.2992	-104.475	y
ONCO_BX588	AE Nash (Colorado Reptile Human Society)	T. ornata ornata	male	toenails	CO	Weld	06/2009	40.2947	-104.476	y
ONCO_BX601	AE Nash (Colorado Reptile Human Society)	T. ornata ornata	female	toenails	CO	Weld	05/2009	40.2989	-104.479	n
ONCO_BX602	AE Nash (Colorado Reptile Human Society)	T. ornata ornata	male	toenails	CO	Weld	05/2009	40.2935	-104.481	n
ONIL_BXON05	C Phillips, L Adamovicz (Illinois Natural History Survey)	T. ornata ornata	-	blood	IL	Marion	2016	-	-	n
ONIL_BXON14	C Phillips (Illinois Natural History Survey)	T. ornata ornata	-	blood	IL	Lee	2016	-	-	n
ONIL_BXON31	C Phillips (Illinois Natural History Survey)	T. ornata ornata	-	blood	IL	Lee	2013	41.9087	-89.3451	n
ONKS_BXON47_160	J Jagels (Kansas Dept. of Wildlife and Parks)	T. ornata ornata	-	tail tip	KS	Clark	06/2009	37.4071	-99.7555	n
ONKS_BXON50_168	J Jagels (Kansas Dept. of Wildlife and Parks)	T. ornata ornata	female	tail tip	KS	Meade	06/2009	37.3809	-100.141	n
ONKS_BXON52_171	J Jagels (Kansas Dept. of Wildlife and Parks)	T. ornata ornata	-	tail tip	KS	Meade	06/2009	37.0441	-100.494	n
ONKS_BXON53_172	J Jagels (Kansas Dept. of Wildlife and Parks)	T. ornata ornata	-	tail tip	KS	Meade	06/2009	37.0656	-100.471	n
ONKS_BXON54_173	J Jagels (Kansas Dept. of Wildlife and Parks)	T. ornata ornata	-	tail tip	KS	Meade	06/2009	37.2854	-100.369	n
ONKS_BXON61_133	L Schmidt	T. ornata ornata	female	tail tip	KS	Miami	-	38.5476	-94.9369	n
ONKS_BXON64_136	L Schmidt	T. ornata ornata	female	tail tip	KS	Osage	-	38.7823	-95.5135	n
ONNE_BXON56_431	J Iverson	T. ornata ornata	-	tail tip	NE	Box Butte	06/2009	42.0886	-102.723	n
ONNE_BXON57_432	J Iverson	T. ornata ornata	-	tail tip	NE	Sheridan	06/2009	42.059	-102.461	n
ONNE_BXON58_433x2	J Iverson	T. ornata ornata	-	blood	NE	Garden	06/2009	41.8305	-102.342	n
ONNE_BXON59_439	J Iverson	T. ornata ornata	-	tail tip	NE	Box Butte	06/2009	42.0898	-102.736	n
ONTX_BX765	C Franklin	T. ornata ornata	-	muscle	TX	Montague	10/2009	33.4824	-97.7948	n
ONTX_BXON45_150	A Inslee (Aransas/Matagorda Island National Wildlife Refuge Complex)	T. ornata ornata	male	-	TX	Calhoun	05/2009	28.1958	-96.7004	n
ONTX_BXON46_153	A Inslee (Aransas/Matagorda Island National Wildlife Refuge Complex)	T. ornata ornata	male	-	TX	Calhoun	06/2009	28.2896	-96.5278	n
ONWI_BX486	B Hay	T. ornata ornata	-	toenails	WI	Sauk	-	43.1753	-90.0711	n
ONWI_BX489	B Hay	T. ornata ornata	female	toenails	WI	Iowa	-	43.0305	-90.1094	n
ONWI_BX490	B Hay	T. ornata ornata	female	toenails	WI	Iowa	-	43.0305	-90.1094	n
ONWI_BX491	B Hay	T. ornata ornata	female	toenails	WI	Iowa	-	43.0305	-90.1094	y
ONWI_BX492	B Hay	T. ornata ornata	female	toenails	WI	Iowa	-	43.0305	-90.1094	n
ONWI_BX493	B Hay	T. ornata ornata	female	toenails	WI	Dane	-	43.1767	-89.7994	n
ONWI_BX495	B Hay	T. ornata ornata	female	toenails	WI	Columbia	-	43.458	-89.3883	y
ONWI_BX497	B Hay	T. ornata ornata	female	toenails	WI	Columbia	-	43.4514	-89.3531	y
SSMX_BX1620_x2	Arizona-Sonora Desert Museum	T. nelsoni	-	toenails	Sonora, MX	-	10/2011	29.9113	-111.027	n
TCAL_BX1618	R Birkhead	T. carolina	male	tail tip	AL	Russell	09/2011	32.255	-85.4165	n
TCAL_BX273	R Birkhead	T. carolina	-	toenails	AL	Macon	07/2009	32.4777	-85.7977	n
TCAL_BX279	R Birkhead	T. carolina	-	tail tip	AL	Macon	08/2009	32.5139	-85.6096	n
TCAL_BX281	R Birkhead	T. carolina	female	toenails with muscle	AL	Elmore	08/2009	32.5733	-86.0344	n
TCAL_BX282	R Birkhead	T. carolina	male	tail tip	AL	Macon	08/2009	32.445	-85.8102	n
TCAL_BX326	R Birkhead	T. carolina	female	tail tip	AL	Lee	06/2009	32.5377	-85.5042	n
TCAL_BX329	R Birkhead	T. carolina	female	tail tip	AL	Chambers	06/2009	32.7701	-85.259	n
TCAL_BX592	R Birkhead	T. carolina	male	toenails	AL	Russell	08/2009	32.2568	-85.354	n
TCAL_BX612	R Birkhead, S Graham	T. carolina	female	toenails	AL	Barbour	03/2010	32.0095	-85.404	n
TCAL_BXTC11	R Birkhead	T. carolina	female	muscle	AL	Macon	07/2010	32.4553	-85.6562	n
TCAL_BXTC110	R Birkhead	T. carolina	-	tail tip	AL	Conecuh	08/2016	31.2888	-87.1884	n
TCAL_BXTC111_U52	R Birkhead	T. carolina	female	toenails with muscle	AL	Bullock	07/2013	32.0826	-85.6897	n
TCAL_BXTC63	R Birkhead, J McGuire	T. carolina	female	toenails	AL	Mobile	04/2014	30.8447	-88.3953	n
TCAL_BXTC65	R Birkhead	T. carolina	-	toenails with skin	AL	Randolph	07/2013	33.1354	-85.465	n
TCAL_BXTC80	R Birkhead	T. carolina	female	toenails with skin	AL	Bullock	07/2013	32.0826	-85.6897	n
TCAL_BXTC86	D O'Halloran, S Dery, R Birkhead	T. carolina	male	toenails	AL	Madison	07/2010	34.6109	-86.5778	n
TCAL_BXTC92	R Birkhead	T. carolina	male	muscle	AL	Clay	05/2010	33.1264	-85.8595	n
TCAL_BXTC93	R Birkhead	T. carolina	female	muscle	AL	Clay	05/2010	33.2063	-85.8222	n
TCGA_BX343	W Birkhead	T. carolina	female	toenails	GA	Harris	06/2009	32.6649	-84.9763	n
TCGA_BX344	W Birkhead	T. carolina	male	toenails	GA	Harris	06/2009	32.7432	-84.9036	n
TTAR_BX507	B Millig	T. mexicana triunguis	male	toenails	AR	Pulaski	08/2009	34.8347	-92.4916	y
TTAR_BX984	B Millig	T. mexicana triunguis	female	toenails	AR	Pulaski	07/2009	34.8347	-92.4915	n
TTAR_BX987	B Millig	T. mexicana triunguis	male	toenails	AR	Pulaski	07/2009	34.8347	-92.4915	n
TTKS_BXTT20_78	J Jagels (Kansas Dept. of Wildlife and Parks)	T. mexicana triunguis	female	tail tip	KS	Crawford	05/2009	37.5874	-94.9584	n
TTLA_BX421	S Shively (Calcasieu Ranger District)	T. mexicana triunguis	male	toenails	LA	Rapides	06/2009	31.2036	-92.5784	n
TTLA_BX422	S Shively (Calcasieu Ranger District)	T. mexicana triunguis	female	shell shavings	LA	Rapides	06/2009	31.1811	-92.5562	n
TTLA_BXTT13	S Shively (Calcasieu Ranger District)	T. mexicana triunguis	female	toenails	LA	Rapides	06/2010	31.1552	-92.5231	n
TTLA_BXTT34_1482	S Shively (Calcasieu Ranger District)	T. mexicana triunguis	female	toenails	LA	Rapides	06/2010	31.247	-92.6409	n
TTLA_BXTT35_1486	S Shively (Calcasieu Ranger District)	T. mexicana triunguis	male	toenails	LA	Rapides	05/2010	31.1387	-92.6377	n
TTLA_BXTT36_1491	S Shively (Calcasieu Ranger District)	T. mexicana triunguis	male	toenails	LA	Rapides	05/2010	31.2058	-92.5836	n
TTLA_BXTT37_1492	S Shively (Calcasieu Ranger District)	T. mexicana triunguis	female	toenails	LA	Rapides	05/2010	31.2058	-92.5836	n
TTLA_BXTT38_1493	S Shively (Calcasieu Ranger District)	T. mexicana triunguis	male	toenails	LA	Rapides	04/2010	31.156	-92.5226	n
TTLA_BXTT39_1498	S Shively (Calcasieu Ranger District)	T. mexicana triunguis	female	toenails	LA	Rapides	04/2010	31.1827	-92.5198	n
TTMO_BX109	M Brodt	T. mexicana triunguis	male	toenails	MO	Jefferson	-	38.1959	-90.5324	n
TTTX_BX11	J Koukl	T. mexicana triunguis	female	toenails	TX	Smith	05/2008	32.2963333,	-95.2086	n
TTTX_BX15	J Koukl	T. mexicana triunguis	male	toenails	TX	Dallas	05/2008	32.9483	-96.7299	n
TTTX_BX16	J Koukl	T. mexicana triunguis	male	toenails	TX	Smith	05/2008	32.3513	-95.3011	n
TTTX_BX19	J Koukl	T. mexicana triunguis	female	toenails	TX	Dallas	05/2008	32.9702	-96.7364	n
TTTX_BX22	J Koukl	T. mexicana triunguis	male	toenails	TX	Tarrant	05/2008	33.0352	-97.1173	n
TTTX_BX222	J Placyk	T. mexicana triunguis	-	tail tip	TX	Henderson	08/2009	32.3373	-95.7455	n
TTTX_BX223	J Koukl	T. mexicana triunguis	-	toenails	TX	Smith	-	32.345	-95.2668	y
TTTX_BX224	C Samuelson	T. mexicana triunguis	-	toenails	TX	Smith	08/2009	32.2564	-95.1869	n
TTTX_BX225	C Samuelson	T. mexicana triunguis	-	toenails	TX	Smith	08/2009	32.345	-95.2668	y
TTTX_BX227	J Placyk	T. mexicana triunguis	-	toenails	TX	Smith	08/2009	32.345	-95.2668	y
TTTX_BX228	J Placyk	T. mexicana triunguis	-	toenails	TX	Smith	08/2009	32.345	-95.2668	y
TTTX_BX23	J Koukl	T. mexicana triunguis	male	toenails	TX	Collin	05/2006	33.2162	-96.5723	n
YUYU_BX1183	J Buskirk	T. mexicana yucatana	female	toenails	Yucatan, MX	-	05/2010	20.1417	-89.2092	n
